# Construction of a Heterologous Pathway in *Escherichia coli* for Terephthalate Assimilation

**DOI:** 10.1101/2025.02.25.640003

**Authors:** Tianyu Li, Nathan Crook

**Affiliations:** Department of Chemical Engineering, North Carolina State University, Raleigh, NC 27695, USA

**Keywords:** terephthalate, terephthalate acid, *Escherichia coli*, Polyethylene terephthalate, PET upcycling, bioremediation

## Abstract

Polyethylene terephthalate (PET) is extensively used in products such as packaging and textiles, and it remains a significant contributor to plastic and microplastic pollution. Effective valorization of PET waste requires not only depolymerizing it into its monomers but also utilizing the resulting products, ethylene glycol (EG) and terephthalic acid (TPA). While prior research has demonstrated that *Escherichia coli* can convert TPA into value-added compounds for PET upcycling, limited work has focused on its assimilation for cell growth. This study focuses on constructing a complete TPA metabolic pathway in *E. coli* comprising TPA uptake and its conversion to protocatechuate (PCA). We engineered *E. coli* JME3, which already possesses PCA catabolism, to utilize TPA as a sole carbon source by introducing a heterologous transporter TpaK and a PCA-synthesizing enzyme cascade. The strain next underwent adaptive laboratory evolution (ALE) and expression tuning to improve growth performance. The final strain achieved a maximum growth rate of 0.25 h⁻¹, demonstrating efficient TPA assimilation. These results expand the range of value-added compounds derived from PET upcycling and establish *E. coli* as a platform for coupling PET depolymerization with microbial growth, enabling high-throughput optimization of enzyme activity and PET biodegradation conditions.
