## Supplementary File 1 for "Construction of a Heterologous Pathway in *Escherichia coli* for Terephthalate Assimilation"

### Sheet: Primers
Label	Seq 5' to 3'	Purpose
priTL218	GGTAGCCACTAGCGCTTCCCTGCAGGTAATTAAATAAG	plaTL057
priTL219	GATTAATTGTCAAATTTCGCGGGATCGAGATC
priTL220	ATCCCGCGAAATTTGACAATTAATCATCCGG
priTL221	GGATTCTTGCATGTCTACGAGACTCCTTAGTGTGAAATTGTTATCCGC
priTL222	AACAATTTCACACTAAGGAGTCTCGTAGACATGCAAGAATCCATCATCC
priTL223	TTTCATTGATCATACTTTACTCCTCCTCTCATGCTTGCATCTCCTG
priTL224	GAGGAGGAGTAAAGTATGATCAATGAAATTCAAATCGCG
priTL225	TTAATTTCCTCCTTATCATAGCGGCAATGCCATC
priTL226	ATTGCCGCTATGATAAGGAGGAAATTAAATGACAATAGTGCACCGTAGATTGGCTTTGGC
priTL227	TCTGGTGGTTCATAAAAAAACCTTCCTTTCAGCCCGGTTGGGCGCC
priTL228	AAGGAAGGTTTTTTTATGAACCACCAGATCCATATC
priTL229	CTGCAGGGAAGCGCTAGTGGCTACCAGTCGG
priTL240	GGGTTTTTTGACCTCGCTAACGGATTCAC	plaTL054 pACYC-tpaK-T7ter (without RBS and start codon)
priTL241	GTGCTAAGGAACATGAGAATTACAACTTATATCGTATG
priTL242	ATTCTCATGTTCCTTAGCACCATCGCGC
priTL243	CAGGGAAGCGCTACTTGCGGGCGAGCGA
priTL244	CCGCAAGTAGCGCTTCCCTGCAGGTAATTAAATAAG
priTL245	TTAGCGAGGTCAAAAAACCCCTCAAGACC
priTL101	GGCTCCAATTCTTGGAGT	cPCR for pACYC184 backbone cloning verification
priTL246	GTAGCACCTGAAGTCAGC
priTL103	GAGATCTCGATCCCGCGA	cPCR for pET28 bacbone cloning verification
priTL104	GCCAACTCAGCTTCCTTTCG
priTL251	CACCCCGGAGGTATACACATGTCCTTAGCACCATCGCGC	plaTL 055 (adding RBS and start codon into pACYC-tpaK-ter)
priTL252	GACATGTGTATACCTCCGGGGTGTGAAATTGTTATCCGC
priTL255	GTGGAAGACTGACGCTTCCCTGCAGGTAATTAAATAAG	plaTL056
priTL256	GCATGTTGGAATCCCTTTAGTGTGAAATTGTTATCCGCTC
priTL257	TCACACTAAAGGGATTCCAACATGCGCAACGAATCTATTC
priTL258	TTTTCATAGAACCTCGTCTATTTAGAGCTTGACGTTGGC
priTL259	CTAAATAGACGAGGTTCTATGAAAATCAAGAGCCAAAAAG
priTL260	TCCATACTGAAAGAGCCCGTTTAGCCTGCAATGAAGCTAG
priTL261	GCTAAACGGGCTCTTTCAGTATGGATCTGATTCAGAACTT
priTL262	CTGCAGGGAAGCGTCAGTCTTCCACGAAAGC
priTL289	TAGCGCTTCCCTGCAGGT	plaTL062_construction	Q5 mutagenesis
priTL290	GTGTATACCTCCGGGGTG
priTL291	GTCTACGAGACTCCTTAGTGTGAAATTG	plaTL063_construction with 289	Q5 mutagenesis
priTL404	GTGTGAAATTGTTATCCGCTC	plaTL097: TPA_pathway_RBS_library_JME3 version
priTL234	GGTAGCCACTAGCGCTTC
priTL414	ttgtgagcggataacaatttcacacWYRSGAKGTKTYCGCATGTCCTTAGCACCATCGCG
priTL406	CTACTTGCGGGCGAGCGA
priTL415	aagtcattcgctcgcccgcaagtagWRAGGAGGWCMGYAGKRATGCAAGAATCCATCATCC
priTL408	TCATGCTTGCATCTCCTG
priTL416	tatgggacaggagatgcaagcatgaGRGYNGGAGRTACNCATGATCAATGAAATTCAAATCGCG
priTL410	TCATAGCGGCAATGCCATC
priTL417	cacgctgatggcattgccgctatgaKAAGGMGGKSYTARWATGACAATAGTGCACCGTAGATTGGCTTTGGC
priTL412	TCAGCCCGGTTGGGCGCC
priTL418	cctgctcggcgcccaaccgggctgaRAGSABGTDATCRCCATGAACCACCAGATCCATATC
priTL229	CTGCAGGGAAGCGCTAGTGGCTACCAGTCGG

### Sheet: gBlocks
Genes	Sequence 5' to 3'
tphA2I	atgcaagaatccatcatccagtggcatggggccactaatacgcgcgtgccttttggtatctataccgacacagccaatgctgatcaggaacagcagcgcatctatcgcggcgaggtctggaactacttgtgcctggaatctgaaattcccggggccggtgatttccgcactacctttgccggtgaaacaccgatagttgtcgtacgggatgccgaccaggaaatctacgccttcgagaaccgctgcgcgcatcgcggcgctctcatcgctctggagaaatcgggccgtacggatagtttccagtgcgtctatcacgcctggagctacaaccgacagggagatctgaccggcgttgccttcgagaaaggtgtcaagggccagggtggcatgccggcctca…
tphA3II	atgatcaatgaaattcaaatcgcggccttcaatgccgcctacgcgaagaccatagacagtgatgcaatggagcaatggccaacctttttcaccaaggattgccactattgcgtcaccaatgtcgacaaccatgatgagggacttgctgccggcattgtctgggcggattcgcaggacatgctcaccgaccgaatttctgcgctgcgcgaagccaatatctacgagcgccaccgctatcgccatatcctgggtctgccttcgatccagtcaggcgatgcaacacaggccagcgcttccactccgttcatggtgctgcgcatcatgcatacaggggaaacagaggtctttgccagcggtgagtacctcgacaaattcaccacgatcgatggcaagttacgt…
tphBI	atgacaatagtgcaccgtagattggctttggccatcggcgatccccacggtattggccctgaaatcgcactgaaagctcttcggcagttgtctgccaacgaaagatccctgatcaaggtctatggaccgtggagcgctcttgaacaagcagcgcagatctgccaaatggagtcccttcttcaagacctcattcatgaggaagccggctcgcttgcacaaccagcgcaatggggagagatcacaccgcaggcaggcctatctacggtgcaatctgcaacagcagccatccgggcgtgcgaaaacggcgaggtcgatgccgtcattgcctgtccccaccatgaaacggccattcaccgcgcaggcatagcgttcagcggctacccatctttgctcgccaat…
tphA1I	atgaaccaccagatccatatccacgactctgatatcgcgttcccctgcgcgcccgggcaatccgtgctggatgccgccctgcaggccggcatcgaactaccttattcctgccgcaaaggtagctgtggcaactgtgcgagcgccttgctcgacggaaatattacttccttcaatggcatggccgtgcgcagcgaactctgcacctcggagcaggtactgctgtgcggctgcaccgccgccagcgatatacgaatccagccgagctcctttcgccgccttgacccggaagcccgaaaacgttttacggccaaggtgtacagcaatacactggcggcacccgatgtctcgctgctgcgcctgcgcctgcctgtgggcaagcgcgccaaatttgaagccggc…

### Sheet: RBS library
Strains	Genes	RBS Library 5' to 3'	# Variants	Min TIR	Max TIR
JME3	tpaK	WYRSGAKGTKTYCGC	128	1.02	11312
	tphA2I	WRAGGAGGWCMGYAGKR	128	0.87	8140.01
	tphA3II	GRGYNGGAGRTACNC	128	1.19	4111.33
	tphBI	KAAGGMGGKSYTARW	128	0.29	4102.13
	tphA1I	RAGSABGTDATCRCC	72	1.03	13966
