## Supplementary File 2 for "Construction of a Heterologous Pathway in *Escherichia coli* for Terephthalate Assimilation"

### Sheet: JME3_Mutations
Predicted mutations
seq id	position	mutation	JME3	P1-2	P1-3	P1-6	P5-2	P5-3	P5-7	P10-1	P10-5	P10-7	annotation	gene	description
CP009273	56395	T→C	1	1	1	1	1	1	1	1	1	1	N239D (AAC→GAC)	lptD ←	LPS assembly OM complex LptDE, beta‑barrel component
CP009273	155000	T→A		1	1	1	1	1	1	1	1	1	D205V (GAT→GTT)	pcnB ←	poly(A) polymerase
CP009273	361152	(CCAG)3→4	1										coding (592/1083 nt)	lacI ←	DNA‑binding transcriptional repressor.
CP009273	535264	T→A					1	1		1	1	1	V221E (GTG→GAG)	allB →	allantoinase
CP009273	628902	C→G		1									G11A (GGC→GCC)	ybdH ←	putative oxidoreductase
CP009273	3266868	T→C			1								K17E (AAA→GAA)	garL ←	alpha‑dehydro‑beta‑deoxy‑D‑glucarate aldolase
CP009273	3307507	A→G							1				S623P (TCC→CCC)	infB ←	translation initiation factor IF‑2
CP009273	3311370	A→C							1				intergenic (‑5/+202)	rimP ← / ← metY	ribosome maturation factor for 30S subunits/tRNA‑Met
CP009273	3433821	C→G					1	1		1	1	1	A190P (GCG→CCG)	rpoA ←	RNA polymerase, alpha subunit
CP009273	3985584	T→A	1	1	1	1	1	1	1	1	1	1	W358R (TGG→AGG)	cyaA →	adenylate cyclase
CP009273	4167371	C→A	1	1	1	1	1	1	1	1	1	1	A29E (GCG→GAG)	secE →	preprotein translocase membrane subunit
CP009273	4564353	C→A		1	1	1	1	1	1	1	1	1	pseudogene (618/2937 nt)	yjiV →	pseudogene; conserved hypothetical protein; most likely silenced mutation
ΔompT::pcaHGBDC	4164	Δ33 bp		1	1	1	1	1	1	1	1	1	intergenic (‑74/–)	lac_operator_(symmetric)	The symmetric lac operator was optimized for tight binding of lac repressor.
plaTL055_pACYC‑pTrc‑tpa	1	Δ4,504 bp	1											Translation 499‑1878–unknown	Translation 499‑1878, CmR, unknown
plaTL057_pET28‑pTrc‑tph	1	Δ8,930 bp	1											Translation 1013‑4723	Translation 1013‑4723
plaTL057_pET28‑pTrc‑tph	7204	T→A		1	1	1	1	1	1	1	1	1	intergenic (+2481/–)	Translation 1013‑4723 → / –	–/–

### Sheet: JME3_Missing_coverage
Unassigned missing coverage evidence
seq id	JME3			P1-2			P1-3			P1-6			P5-2			P5-3			P5-7			P10-1			P10-5			P10-7			gene	description
	start	end	size	start	end	size	start	end	size	start	end	size	start	end	size	start	end	size	start	end	size	start	end	size	start	end	size	start	end	size
CP009273	580005–580127	581089	963–1085	579976–580128	581089	962–1114	579967–580132	581089	958–1123	579932–580132	581089	958–1158	579938–580111	581089	979–1152	579932–580132	581089	958–1158	579942–580132	581089	958–1148	579950–580134	581089	956–1140	579932–580123	581089	967–1158	580001–580128	581089	962–1089	[ompT]	ompT deletion
CP009273	946591–946747	949007	2261–2417	946637–946747	949007	2261–2371	946581–946747	949007	2261–2427	946615–946747	949007	2261–2393	946571–946747	949007	2261–2437	946594–946747	949007	2261–2414	946605–946747	949007	2261–2403	946600–946747	949007	2261–2408	946584–946747	949007	2261–2424	946581–946747	949007	2261–2427	[pflB]	pflB deletion
CP009273	NA	NA	NA	2128899	2164780–2163656	34758–35882	2128899	2164844–2163651	34753–35946	2128899	2164834–2163656	34758–35936	NA	NA	NA	NA	NA	NA	NA	NA	NA	NA	NA	NA	NA	NA	NA	NA	NA	NA	[wzc]–[insF1]	[wzc],wzb,wza,yegH,asmA,dcd,udk,yegE,alkA,yegD,yegI,yegJ,yegK,yegL,sibA,ibsA,sibB,ibsB,mdtA,mdtB,mdtC,mdtD,baeS,baeR,yegP,yegQ,cyaR,ogrK,yegZ,yegR,yegS,gatR,insE1,[insF1]
ΔompT::pcaHGBDC	4343–4531	4534	4–192	4351–4530	4534	5–184	4330–4530	4534	5–205	4292–4527	4534	8–243	4308	4534	227	4289–4522	4534	13–246	4340–4529	4534	6–195	4289–4530	4534	5–246	4337–4530	4534	5–198	4292	4534	243	pcaH Protocatechuate 3_4‑dioxygenase beta chain/–	Due to the accuracy of the template or reads
plaTL055_pACYC‑pTrc‑tpa	NA	NA	NA	2238–2243	2276	34–39	2217	2276	60	2234	2276	43	2179–2262	2276	15–98	2187–2261	2276	16–90	2187	2276	90	2170	2276	107	2194–2244	2276	33–83	2187–2237	2276	40–90	Translation 499‑1878/CmR	Random non coding sequence between T7 terminator and CmR gene.
ΔpflB::pcaIJFK	1	57	57	1	57	57	1	57	57	1	57	57	1	57	57	1	57	57	1	57	57	1	57	57	1	57	57	1	57	57	–/pcaK 4‑hydroxybenzoate transporter	Due to the accuracy of the template.
ΔpflB::pcaIJFK	4878–4964	4969	6–92	4818–4964	4969	6–152	4764–4964	4969	6–206	4811–4964	4969	6–159	4866–4965	4969	5–104	4823–4968	4969	2–147	4806–4965	4969	5–164	4847–4968	4969	2–123	4810–4965	4969	5–160	4768–4965	4969	5–202	pcaI 3‑oxoadipate CoA‑transferase subunit A/–	Due to the accuracy of the template or reads
Note: Some missing coverage size various across variants, most likely due to the reads length are differenet.

### Sheet: JME3_New_Junctions
Unassigned new junction evidence
JME3	seq id	position	reads (cov)	reads (cov)	score	skew	freq	annotation	gene	product	Description
	CP009273	360104 =	NA (NA)	55 (0.800)	33/294	0.5	0.55	intergenic (‑38/+557)	lacZ/lacI	pseudogene, truncated/DNA‑binding transcriptional repressor	deletion of rrnB_T1_terminator region
	CP009273	360286	45 (0.650)					intergenic (‑220/+375)	lacZ/lacI	pseudogene, truncated/DNA‑binding transcriptional repressor
	CP009273	581090 =	0 (0.000)	73 (1.500) +43 bp	29/208	0.2	0.881	intergenic (‑1/‑423)	ompT/pauD	DLP12 prophage; outer membrane protease VII (outer membrane protein 3b)/tRNA‑OTHER	ompT::pcaHGBDC result
	CP009273	4161563 =	28 (0.410)					intergenic (+91/‑2)	rrlB/rrfB	23S ribosomal RNA of rrnB operon/5S ribosomal RNA of rrnB operon
	CP009273	949008 =	0 (0.000)	33 (0.840)	19/180	0.4	1	coding (3/2283 nt)	pflB	formate C‑acetyltransferase 1, anaerobic; pyruvate formate‑lyase 1	pflB::pcaIJFK result
	ΔpflB::pcaIJFK	58 =	0 (0.000)					intergenic (–/+507)	–/pcaK 4‑hydroxybenzoate transporter	–/3‑hydroxyphenylpropionate / 3‑hydroxycinnamate:H+symporter
	CP009273	4203082	NA (NA)	93 (0.980)	41/274	0.1	1	noncoding (115/120 nt)	rrfE	5S ribosomal RNA of rrnE operon	ompT::pcaHGBDC result
	ΔompT::pcaHGBDC	1 =	0 (0.000)					intergenic (–/+99)	–/pcaC 4‑carboxymuconolactone decarboxylase	–/hypothetical protein
	ΔompT::pcaHGBDC	4163	20 (0.150)	58 (0.440)	25/290	2.9	0.736	intergenic (‑73/–)	pcaH Protocatechuate 3_4‑dioxygenase beta chain/–	Protocatechuate 3,4‑dioxygenase beta chain/–	This 33-bp deletion is happening
	ΔompT::pcaHGBDC	4197 =	22 (0.170)					intergenic (‑107/–)	pcaH Protocatechuate 3_4‑dioxygenase beta chain/–	Protocatechuate 3,4‑dioxygenase beta chain/–
P1-2	seq id	position	reads (cov)	reads (cov)	score	skew	freq	annotation	gene	product	Description
	CP009273	310940 =	115 (1.400)	61 (0.750)	34/292	0.5	0.516	intergenic (+1/‑62)	eaeH/insE1	pseudogene, attaching and effacing protein homology;factor; Not classified/IS3 transposase A	~35kb deletion result
	CP009273	= 2128898	0 (0.000)	+T				coding (236/2163 nt)	wzc	colanic acid production tyrosine‑protein kinase; autokinase; Ugd phosphorylase
	CP009273	360104 =	NA (NA)	60 (0.730)	35/294	0.4	0.451	intergenic (‑38/+557)	lacZ/lacI	pseudogene, truncated/DNA‑binding transcriptional repressor	deletion of rrnB_T1_terminator region
	CP009273	= 360286	73 (0.890)					intergenic (‑220/+375)	lacZ/lacI	pseudogene, truncated/DNA‑binding transcriptional repressor
	CP009273	581090 =	0 (0.000)	73 (1.260)	29/208	0.3	0.821	intergenic (‑1/‑423)	ompT/pauD	DLP12 prophage; outer membrane protease VII (outer membrane protein 3b)/tRNA‑OTHER	ompT::pcaHGBDC result
	CP009273	4161563 =	45 (0.550)	+43 bp				intergenic (+91/‑2)	rrlB/rrfB	23S ribosomal RNA of rrnB operon/5S ribosomal RNA of rrnB operon
	CP009273	949008 =	0 (0.000)	48 (1.030)	25/180	0.2	1	coding (3/2283 nt)	pflB	formate C‑acetyltransferase 1, anaerobic; pyruvate formate‑lyase 1	pflB::pcaIJFK result
	ΔpflB::pcaIJFK	58 =	0 (0.000)					intergenic (–/+507)	–/pcaK 4‑hydroxybenzoate transporter	–/3‑hydroxyphenylpropionate / 3‑hydroxycinnamate:H+symporter
	CP009273	1203246 =	29 (0.350)	26 (0.350)	17/262	1.4	0.554	coding (290/630 nt)	stfP	e14 prophage; uncharacterized protein
	CP009273	1205075 =	16 (0.220)					pseudogene (1/501 nt)	stfE	pseudogene, e14 prophage; side tail fiber protein fragment family;Phage or Prophage Related
	CP009273	= 1203261	29 (0.350)	47 (0.640)	27/262	0.6	0.692	coding (305/630 nt)	stfP	e14 prophage; uncharacterized protein
	CP009273	= 1205058	16 (0.220)					pseudogene (18/501 nt)	stfE	pseudogene, e14 prophage; side tail fiber protein fragment family;Phage or Prophage Related
	CP009273	= 4203082	NA (NA)	67 (0.860)	24/274	0.9	1	noncoding (115/120 nt)	rrfE	5S ribosomal RNA of rrnE operon	ompT::pcaHGBDC result
	ΔompT::pcaHGBDC	1 =	0 (0.000)					intergenic (–/+99)	–/pcaC 4‑carboxymuconolactone decarboxylase	–/hypothetical protein
P1-3	seq id	position	reads (cov)	reads (cov)	score	skew	freq	annotation	gene	product	Description
	CP009273	310940 =	99 (1.340)	105 (1.430)	48/292	0.1	0.681	intergenic (+1/‑62)	eaeH/insE1	pseudogene, attaching and effacing protein homology;factor; Not classified/IS3 transposase A	~35kb deletion result
	CP009273	= 2128898	0 (0.000)	+T				coding (236/2163 nt)	wzc	colanic acid production tyrosine‑protein kinase; autokinase; Ugd phosphorylase
	CP009273	360104 =	NA (NA)	52 (0.700)	32/294	0.9	0.46	intergenic (‑38/+557)	lacZ/lacI	pseudogene, truncated/DNA‑binding transcriptional repressor	deletion of rrnB_T1_terminator region
	CP009273	= 360286	61 (0.820)					intergenic (‑220/+375)	lacZ/lacI	pseudogene, truncated/DNA‑binding transcriptional repressor
	CP009273	581090 =	0 (0.000)	57 (1.090)	26/208	0.5	0.814	intergenic (‑1/‑423)	ompT/pauD	DLP12 prophage; outer membrane protease VII (outer membrane protein 3b)/tRNA‑OTHER	ompT::pcaHGBDC result
	CP009273	4161563 =	37 (0.500)	+43 bp				intergenic (+91/‑2)	rrlB/rrfB	23S ribosomal RNA of rrnB operon/5S ribosomal RNA of rrnB operon
	CP009273	949008 =	0 (0.000)	48 (1.080)	25/180	0.3	1	coding (3/2283 nt)	pflB	formate C‑acetyltransferase 1, anaerobic; pyruvate formate‑lyase 1	pflB::pcaIJFK result
	ΔpflB::pcaIJFK	58 =	0 (0.000)					intergenic (–/+507)	–/pcaK 4‑hydroxybenzoate transporter	–/3‑hydroxyphenylpropionate / 3‑hydroxycinnamate:H+symporter
	CP009273	1203246 =	4 (0.050)	57 (0.860)	30/262	0.7	0.93	coding (290/630 nt)	stfP	e14 prophage; uncharacterized protein
	CP009273	1205075 =	5 (0.080)					pseudogene (1/501 nt)	stfE	pseudogene, e14 prophage; side tail fiber protein fragment family;Phage or Prophage Related
	CP009273	= 1203261	4 (0.050)	56 (0.850)	32/262	0.6	0.929	coding (305/630 nt)	stfP	e14 prophage; uncharacterized protein
	CP009273	= 1205058	5 (0.080)					pseudogene (18/501 nt)	stfE	pseudogene, e14 prophage; side tail fiber protein fragment family;Phage or Prophage Related
	CP009273	= 4203082	NA (NA)	78 (1.080)	36/274	0.4	1	noncoding (115/120 nt)	rrfE	5S ribosomal RNA of rrnE operon	ompT::pcaHGBDC result
	ΔompT::pcaHGBDC	1 =	0 (0.000)					intergenic (–/+99)	–/pcaC 4‑carboxymuconolactone decarboxylase	–/hypothetical protein
P1-6	seq id	position	reads (cov)	reads (cov)	score	skew	freq	annotation	gene	product	Description
	CP009273	310940 =	91 (1.220)	87 (1.180)	34/292	0.8	0.658	intergenic (+1/‑62)	eaeH/insE1	pseudogene, attaching and effacing protein homology;factor; Not classified/IS3 transposase A	~35kb deletion result
	CP009273	= 2128898	0 (0.000)	+T				coding (236/2163 nt)	wzc	colanic acid production tyrosine‑protein kinase; autokinase; Ugd phosphorylase
	CP009273	360104 =	NA (NA)	47 (0.630)	30/294	1.2	0.416	intergenic (‑38/+557)	lacZ/lacI	pseudogene, truncated/DNA‑binding transcriptional repressor	deletion of rrnB_T1_terminator region
	CP009273	= 360286	66 (0.890)					intergenic (‑220/+375)	lacZ/lacI	pseudogene, truncated/DNA‑binding transcriptional repressor
	CP009273	581090 =	0 (0.000)	57 (1.090)	29/208	0.4	0.782	intergenic (‑1/‑423)	ompT/pauD	DLP12 prophage; outer membrane protease VII (outer membrane protein 3b)/tRNA‑OTHER	ompT::pcaHGBDC result
	CP009273	4161563 =	45 (0.610)	+43 bp				intergenic (+91/‑2)	rrlB/rrfB	23S ribosomal RNA of rrnB operon/5S ribosomal RNA of rrnB operon
	CP009273	949008 =	0 (0.000)	50 (1.120)	28/180	0.2	1	coding (3/2283 nt)	pflB	formate C‑acetyltransferase 1, anaerobic; pyruvate formate‑lyase 1	pflB::pcaIJFK result
	ΔpflB::pcaIJFK	58 =	0 (0.000)					intergenic (–/+507)	–/pcaK 4‑hydroxybenzoate transporter	–/3‑hydroxyphenylpropionate / 3‑hydroxycinnamate:H+symporter
	CP009273	1203246 =	37 (0.500)	32 (0.480)	22/262	1.8	0.496	coding (290/630 nt)	stfP	e14 prophage; uncharacterized protein
	CP009273	1205075 =	32 (0.480)					pseudogene (1/501 nt)	stfE	pseudogene, e14 prophage; side tail fiber protein fragment family;Phage or Prophage Related
	CP009273	= 1203261	37 (0.500)	34 (0.510)	23/262	1.6	0.511	coding (305/630 nt)	stfP	e14 prophage; uncharacterized protein
	CP009273	= 1205058	32 (0.480)					pseudogene (18/501 nt)	stfE	pseudogene, e14 prophage; side tail fiber protein fragment family;Phage or Prophage Related
	CP009273	= 4203082	NA (NA)	93 (1.250)	45/274	0.2	1	noncoding (115/120 nt)	rrfE	5S ribosomal RNA of rrnE operon	ompT::pcaHGBDC result
	ΔompT::pcaHGBDC	1 =	0 (0.000)					intergenic (–/+99)	–/pcaC 4‑carboxymuconolactone decarboxylase	–/hypothetical protein
P5-2	seq id	position	reads (cov)	reads (cov)	score	skew	freq	annotation	gene	product	Description
	CP009273	360104 =	NA (NA)	64 (0.780)	35/294	0.6	0.5	intergenic (‑38/+557)	lacZ/lacI	pseudogene, truncated/DNA‑binding transcriptional repressor	deletion of rrnB_T1_terminator region
	CP009273	= 360286	64 (0.780)					intergenic (‑220/+375)	lacZ/lacI	pseudogene, truncated/DNA‑binding transcriptional repressor
	CP009273	581090 =	0 (0.000)	60 (1.030)	33/208	0.1	0.787	intergenic (‑1/‑423)	ompT/pauD	DLP12 prophage; outer membrane protease VII (outer membrane protein 3b)/tRNA‑OTHER	ompT::pcaHGBDC result
	CP009273	4161563 =	46 (0.560)	+43 bp				intergenic (+91/‑2)	rrlB/rrfB	23S ribosomal RNA of rrnB operon/5S ribosomal RNA of rrnB operon
	CP009273	949008 =	0 (0.000)	51 (1.040)	28/180	0.1	1	coding (3/2283 nt)	pflB	formate C‑acetyltransferase 1, anaerobic; pyruvate formate‑lyase 1	pflB::pcaIJFK result
	ΔpflB::pcaIJFK	58 =	0 (0.000)					intergenic (–/+507)	–/pcaK 4‑hydroxybenzoate transporter	–/3‑hydroxyphenylpropionate / 3‑hydroxycinnamate:H+symporter
	CP009273	1203246 =	6 (0.070)	77 (1.050)	36/262	0.3	0.926	coding (290/630 nt)	stfP	e14 prophage; uncharacterized protein
	CP009273	1205075 =	7 (0.100)					pseudogene (1/501 nt)	stfE	pseudogene, e14 prophage; side tail fiber protein fragment family;Phage or Prophage Related
	CP009273	= 1203261	6 (0.070)	67 (0.910)	38/262	0.2	0.916	coding (305/630 nt)	stfP	e14 prophage; uncharacterized protein
	CP009273	= 1205058	7 (0.100)					pseudogene (18/501 nt)	stfE	pseudogene, e14 prophage; side tail fiber protein fragment family;Phage or Prophage Related
	CP009273	= 4203082	NA (NA)	65 (0.810)	36/274	0.4	1	noncoding (115/120 nt)	rrfE	5S ribosomal RNA of rrnE operon	ompT::pcaHGBDC result
	ΔompT::pcaHGBDC	1 =	0 (0.000)					intergenic (–/+99)	–/pcaC 4‑carboxymuconolactone decarboxylase	–/hypothetical protein
	plaTL055_pACYC‑pTrc‑tpa	2277 =	0 (0.000)	136 (0.460)	53/218	0.2	0.349	intergenic (+399/+707)	Translation 499‑1878/CmR	–/–
	plaTL057_pET28‑pTrc‑tph	7896 =	508 (1.180)					intergenic (+3173/–)	Translation 1013‑4723/–	–/–
P5-3	seq id	position	reads (cov)	reads (cov)	score	skew	freq	annotation	gene	product	Description
	CP009273	360104 =	NA (NA)	53 (0.550)	29/294	1.6	0.371	intergenic (‑38/+557)	lacZ/lacI	pseudogene, truncated/DNA‑binding transcriptional repressor	deletion of rrnB_T1_terminator region
	CP009273	= 360286	90 (0.930)					intergenic (‑220/+375)	lacZ/lacI	pseudogene, truncated/DNA‑binding transcriptional repressor
	CP009273	581090 =	0 (0.000)	61 (0.890)	34/208	0.2	0.972	intergenic (‑1/‑423)	ompT/pauD	DLP12 prophage; outer membrane protease VII (outer membrane protein 3b)/tRNA‑OTHER	ompT::pcaHGBDC result
	CP009273	4202966 =	5 (0.050)	+43 bp				intergenic (+92/‑2)	rrlE/rrfE	23S ribosomal RNA of rrnE operon/5S ribosomal RNA of rrnE operon
	CP009273	949008 =	0 (0.000)	60 (1.020)	27/180	0.3	1	coding (3/2283 nt)	pflB	formate C‑acetyltransferase 1, anaerobic; pyruvate formate‑lyase 1	pflB::pcaIJFK result
	ΔpflB::pcaIJFK	58 =	0 (0.000)					intergenic (–/+507)	–/pcaK 4‑hydroxybenzoate transporter	–/3‑hydroxyphenylpropionate / 3‑hydroxycinnamate:H+symporter
	CP009273	1203246 =	8 (0.080)	60 (0.700)	30/262	1	0.881	coding (290/630 nt)	stfP	e14 prophage; uncharacterized protein
	CP009273	1205075 =	9 (0.100)					pseudogene (1/501 nt)	stfE	pseudogene, e14 prophage; side tail fiber protein fragment family;Phage or Prophage Related
	CP009273	= 1203261	8 (0.080)	71 (0.820)	31/262	0.9	0.898	coding (305/630 nt)	stfP	e14 prophage; uncharacterized protein
	CP009273	= 1205058	9 (0.100)					pseudogene (18/501 nt)	stfE	pseudogene, e14 prophage; side tail fiber protein fragment family;Phage or Prophage Related
	CP009273	= 4203082	NA (NA)	80 (0.840)	39/274	0.4	1	noncoding (115/120 nt)	rrfE	5S ribosomal RNA of rrnE operon	ompT::pcaHGBDC result
	ΔompT::pcaHGBDC	1 =	0 (0.000)					intergenic (–/+99)	–/pcaC 4‑carboxymuconolactone decarboxylase	–/hypothetical protein
	plaTL055_pACYC‑pTrc‑tpa	2277 =	0 (0.000)	177 (0.410)	67/218	0	0.316	intergenic (+399/+707)	Translation 499‑1878/CmR	–/–
	plaTL057_pET28‑pTrc‑tph	7896 =	766 (1.140)					intergenic (+3173/–)	Translation 1013‑4723/–	–/–
P5-7	seq id	position	reads (cov)	reads (cov)	score	skew	freq	annotation	gene	product	Description
	CP009273	= 225357	NA (NA)	57 (0.770)	33/274	0.4	1	noncoding (115/120 nt)	rrfH	5S ribosomal RNA of rrnH operon	ompT::pcaHGBDC result
	ΔompT::pcaHGBDC	1 =	0 (0.000)					intergenic (–/+99)	–/pcaC 4‑carboxymuconolactone decarboxylase	–/hypothetical protein
	CP009273	581090 =	0 (0.000)	56 (1.060)	26/208	0.4	0.802	intergenic (‑1/‑423)	ompT/pauD	DLP12 prophage; outer membrane protease VII (outer membrane protein 3b)/tRNA‑OTHER	ompT::pcaHGBDC result
	CP009273	4161563 =	39 (0.520)	+43 bp				intergenic (+91/‑2)	rrlB/rrfB	23S ribosomal RNA of rrnB operon/5S ribosomal RNA of rrnB operon
	CP009273	949008 =	0 (0.000)	44 (0.910)	21/180	0.5	1	coding (3/2283 nt)	pflB	formate C‑acetyltransferase 1, anaerobic; pyruvate formate‑lyase 1	pflB::pcaIJFK result
	ΔpflB::pcaIJFK	58 =	0 (0.000)					intergenic (–/+507)	–/pcaK 4‑hydroxybenzoate transporter	–/3‑hydroxyphenylpropionate / 3‑hydroxycinnamate:H+symporter
	CP009273	1203246 =	8 (0.110)	42 (0.630)	25/262	1	0.865	coding (290/630 nt)	stfP	e14 prophage; uncharacterized protein
	CP009273	1205075 =	6 (0.090)					pseudogene (1/501 nt)	stfE	pseudogene, e14 prophage; side tail fiber protein fragment family;Phage or Prophage Related
	CP009273	= 1203261	8 (0.110)	65 (0.970)	34/262	0.3	0.908	coding (305/630 nt)	stfP	e14 prophage; uncharacterized protein
	CP009273	= 1205058	6 (0.090)					pseudogene (18/501 nt)	stfE	pseudogene, e14 prophage; side tail fiber protein fragment family;Phage or Prophage Related
	plaTL055_pACYC‑pTrc‑tpa	2277 =	0 (0.000)	148 (0.430)	60/218	0.1	0.328	intergenic (+399/+707)	Translation 499‑1878/CmR	–/–
	plaTL057_pET28‑pTrc‑tph	7896 =	606 (1.130)					intergenic (+3173/–)	Translation 1013‑4723/–	–/–
P10-1	seq id	position	reads (cov)	reads (cov)	score	skew	freq	annotation	gene	product	Description
	CP009273	360104 =	NA (NA)	75 (0.930)	33/294	0.7	0.551	intergenic (‑38/+557)	lacZ/lacI	pseudogene, truncated/DNA‑binding transcriptional repressor	deletion of rrnB_T1_terminator region
	CP009273	= 360286	61 (0.750)					intergenic (‑220/+375)	lacZ/lacI	pseudogene, truncated/DNA‑binding transcriptional repressor
	CP009273	581090 =	0 (0.000)	59 (1.030)	33/208	0.1	0.807	intergenic (‑1/‑423)	ompT/pauD	DLP12 prophage; outer membrane protease VII (outer membrane protein 3b)/tRNA‑OTHER	ompT::pcaHGBDC result
	CP009273	4161563 =	40 (0.490)	+43 bp				intergenic (+91/‑2)	rrlB/rrfB	23S ribosomal RNA of rrnB operon/5S ribosomal RNA of rrnB operon
	CP009273	949008 =	0 (0.000)	52 (1.080)	28/180	0.1	1	coding (3/2283 nt)	pflB	formate C‑acetyltransferase 1, anaerobic; pyruvate formate‑lyase 1	pflB::pcaIJFK result
	ΔpflB::pcaIJFK	58 =	0 (0.000)					intergenic (–/+507)	–/pcaK 4‑hydroxybenzoate transporter	–/3‑hydroxyphenylpropionate / 3‑hydroxycinnamate:H+symporter
	CP009273	1203246 =	14 (0.170)	53 (0.740)	31/262	0.6	0.852	coding (290/630 nt)	stfP	e14 prophage; uncharacterized protein
	CP009273	1205075 =	6 (0.080)					pseudogene (1/501 nt)	stfE	pseudogene, e14 prophage; side tail fiber protein fragment family;Phage or Prophage Related
	CP009273	= 1203261	14 (0.170)	70 (0.970)	36/262	0.3	0.883	coding (305/630 nt)	stfP	e14 prophage; uncharacterized protein
	CP009273	= 1205058	6 (0.080)					pseudogene (18/501 nt)	stfE	pseudogene, e14 prophage; side tail fiber protein fragment family;Phage or Prophage Related
	CP009273	= 4203082	NA (NA)	69 (0.860)	26/274	1.2	1	noncoding (115/120 nt)	rrfE	5S ribosomal RNA of rrnE operon	ompT::pcaHGBDC result
	ΔompT::pcaHGBDC	1 =	0 (0.000)					intergenic (–/+99)	–/pcaC 4‑carboxymuconolactone decarboxylase	–/hypothetical protein
	plaTL055_pACYC‑pTrc‑tpa	2277 =	0 (0.000)	184 (0.380)	71/218	0	0.277	intergenic (+399/+707)	Translation 499‑1878/CmR	–/–
	plaTL057_pET28‑pTrc‑tph	7896 =	960 (1.260)					intergenic (+3173/–)	Translation 1013‑4723/–	–/–
P10-5	seq id	position	reads (cov)	reads (cov)	score	skew	freq	annotation	gene	product	Description
	CP009273	360104 =	NA (NA)	74 (0.880)	43/294	0.3	0.425	intergenic (‑38/+557)	lacZ/lacI	pseudogene, truncated/DNA‑binding transcriptional repressor	deletion of rrnB_T1_terminator region
	CP009273	= 360286	100 (1.190)					intergenic (‑220/+375)	lacZ/lacI	pseudogene, truncated/DNA‑binding transcriptional repressor
	CP009273	581090 =	0 (0.000)	61 (1.030)	35/208	0.1	0.804	intergenic (‑1/‑423)	ompT/pauD	DLP12 prophage; outer membrane protease VII (outer membrane protein 3b)/tRNA‑OTHER	ompT::pcaHGBDC result
	CP009273	4161563 =	42 (0.500)	+43 bp				intergenic (+91/‑2)	rrlB/rrfB	23S ribosomal RNA of rrnB operon/5S ribosomal RNA of rrnB operon
	CP009273	949008 =	0 (0.000)	59 (1.130)	34/180	0	1	coding (3/2283 nt)	pflB	formate C‑acetyltransferase 1, anaerobic; pyruvate formate‑lyase 1	pflB::pcaIJFK result
	ΔpflB::pcaIJFK	58 =	0 (0.000)					intergenic (–/+507)	–/pcaK 4‑hydroxybenzoate transporter	–/3‑hydroxyphenylpropionate / 3‑hydroxycinnamate:H+symporter
	CP009273	1203246 =	32 (0.380)	51 (0.680)	31/262	0.7	0.656	coding (290/630 nt)	stfP	e14 prophage; uncharacterized protein
	CP009273	1205075 =	25 (0.330)					pseudogene (1/501 nt)	stfE	pseudogene, e14 prophage; side tail fiber protein fragment family;Phage or Prophage Related
	CP009273	= 1203261	32 (0.380)	49 (0.660)	32/262	0.6	0.647	coding (305/630 nt)	stfP	e14 prophage; uncharacterized protein
	CP009273	= 1205058	25 (0.330)					pseudogene (18/501 nt)	stfE	pseudogene, e14 prophage; side tail fiber protein fragment family;Phage or Prophage Related
	CP009273	= 4203082	NA (NA)	84 (1.020)	34/274	0.6	1	noncoding (115/120 nt)	rrfE	5S ribosomal RNA of rrnE operon	ompT::pcaHGBDC result
	ΔompT::pcaHGBDC	1 =	0 (0.000)					intergenic (–/+99)	–/pcaC 4‑carboxymuconolactone decarboxylase	–/hypothetical protein
	plaTL055_pACYC‑pTrc‑tpa	2277 =	0 (0.000)	243 (0.440)	83/218	0	0.341	intergenic (+399/+707)	Translation 499‑1878/CmR	–/–
	plaTL057_pET28‑pTrc‑tph	7896 =	938 (1.120)					intergenic (+3173/–)	Translation 1013‑4723/–	–/–
P10-7	seq id	position	reads (cov)	reads (cov)	score	skew	freq	annotation	gene	product	Description
	CP009273	= 360286	NA (NA)	44 (0.640)	30/286	0.7	0.519	intergenic (‑220/+375)	lacZ/lacI	pseudogene, truncated/DNA‑binding transcriptional repressor
	CP009273	= 4034161	42 (0.600)	+AATT				intergenic (+165/+105)	rrfA/mobB	5S ribosomal RNA of rrnA operon/molybdopterin‑guanine dinucleotide biosynthesis protein B
	CP009273	581090 =	0 (0.000)	100 (2.010)	45/208	0	0.922	intergenic (‑1/‑423)	ompT/pauD	DLP12 prophage; outer membrane protease VII (outer membrane protein 3b)/tRNA‑OTHER	ompT::pcaHGBDC result
	CP009273	4161563 =	24 (0.340)	+43 bp				intergenic (+91/‑2)	rrlB/rrfB	23S ribosomal RNA of rrnB operon/5S ribosomal RNA of rrnB operon
	CP009273	949008 =	0 (0.000)	51 (1.190)	29/180	0.1	1	coding (3/2283 nt)	pflB	formate C‑acetyltransferase 1, anaerobic; pyruvate formate‑lyase 1	pflB::pcaIJFK result
	ΔpflB::pcaIJFK	58 =	0 (0.000)					intergenic (–/+507)	–/pcaK 4‑hydroxybenzoate transporter	–/3‑hydroxyphenylpropionate / 3‑hydroxycinnamate:H+symporter
	CP009273	1203246 =	6 (0.090)	51 (0.810)	31/262	0.4	0.9	coding (290/630 nt)	stfP	e14 prophage; uncharacterized protein
	CP009273	1205075 =	6 (0.100)					pseudogene (1/501 nt)	stfE	pseudogene, e14 prophage; side tail fiber protein fragment family;Phage or Prophage Related
	CP009273	= 1203261	6 (0.090)	49 (0.780)	27/262	0.7	0.896	coding (305/630 nt)	stfP	e14 prophage; uncharacterized protein
	CP009273	= 1205058	6 (0.100)					pseudogene (18/501 nt)	stfE	pseudogene, e14 prophage; side tail fiber protein fragment family;Phage or Prophage Related
	CP009273	2369303 =	3 (0.040)	84 (1.230)	44/286	0.1	0.966	coding (139/963 nt)	menC	O‑succinylbenzoyl‑CoA synthase
	CP009273	2507756 =	NA (NA)					intergenic (+33/‑54)	nupC/insL1	nucleoside (except guanosine) transporter/IS186 transposase
	CP009273	= 2369314	5 (0.070)	87 (1.270)	48/286	0	0.947	coding (128/963 nt)	menC	O‑succinylbenzoyl‑CoA synthase
	CP009273	= 2509092	NA (NA)					intergenic (+170/+30)	insL1/yfeA	IS186 transposase/putative diguanylate cyclase
	CP009273	= 4203082	NA (NA)	120 (1.190)	47/274	0	1	noncoding (115/120 nt)	rrfE	5S ribosomal RNA of rrnE operon	ompT::pcaHGBDC result
	ΔompT::pcaHGBDC	1 =	0 (0.000)					intergenic (–/+99)	–/pcaC 4‑carboxymuconolactone decarboxylase	–/hypothetical protein
	plaTL055_pACYC‑pTrc‑tpa	2277 =	0 (0.000)	129 (0.400)	52/218	0.2	0.298	intergenic (+399/+707)	Translation 499‑1878/CmR	–/–
	plaTL057_pET28‑pTrc‑tph	7896 =	607 (1.190)					intergenic (+3173/–)	Translation 1013‑4723/–	–/–

### Sheet: JME3_plasmids_copynumber
Populations	Original names for sequencing	Strains	Fit mean reading from breseq			Proxy plasmid copy number
			CP009273	plaTL055	plaTL057	plaTL055	plaTL057
WT	JME3	JME3	54.1	0	0	0	0
P1	IJ01_02	P1-2	86.8	37.7	519.5	0.434332	5.98502
P1	IJ01_03	P1-3	75	62.1	488.1	0.828	6.508
P1	IJ01_06	P1-6	75.2	48.7	707.3	0.647606	9.40559
P5	IJ05_02	P5-2	83.1	211.8	587.1	2.54874	7.06498
P5	IJ05_03	P5-3	97.8	250.2	936.9	2.55828	9.57975
P5	IJ05_07	P5-7	75.6	208.3	739.3	2.75529	9.7791
P10	IJ10_01	P10-1	79.3	268.8	1061.5	3.38966	13.3859
P10	IJ10_05	P10-5	84.7	350.6	1158.8	4.13932	13.6812
P10	IJ10_07	P10-7	68	192.2	708.6	2.82647	10.4206
