## Supplementary File 4 for "Construction of a Heterologous Pathway in *Escherichia coli* for Terephthalate Assimilation"

### Sheet: Note
K	The maximum possible population size
N0	The population size at the beginning of the growth curve
r	The intrinsic growth rate of the population
t_mid	The time at which the population density reaches (1/2)*K
t_gen	The doubling time
auc_l	The area under the logistic curve obtained by taking the integral of the logistic equation
auc_e	The empirical area under the curve which is obtained by summing up the area under the experimental curve from the measurements in the input data
sigma	A measure of the goodnesss of fit of the parameters of the logistic equation for the data
Time scale	Hour

### Sheet: J055&057_Population
	sample	K	N0	r	t_mid	t_gen	auc_l	auc_e	sigma	note
10	B2	1.1193	2.79579e-05	0.262469	40.3761	2.64087	32.3959	33.2205	0.0263904
11	C2	0.990596	4.94542e-05	0.255886	38.7085	2.70881	30.3222	31.0288	0.027938
12	D2	0.971894	1.61873e-05	0.27842	39.5186	2.48958	28.9619	29.7364	0.0273767
13	E2	0.996178	3.8539e-05	0.256687	39.5811	2.70035	29.6242	30.1553	0.0219844
14	F2	1.00953	1.22636e-05	0.281906	40.1494	2.45879	29.4467	30.3831	0.0288877
15	G2	1.06994	1.11991e-05	0.280676	40.8558	2.46956	30.4532	31.1889	0.0242787
AVE	JME3_P1_T9	1.02624	2.59335e-05	0.269341	39.8649	2.57799	30.2007	30.9522	0.0261426
STD		0.0516025	1.42313e-05	0.0112335	0.690641	0.107876	1.10549	1.12875	0.00234904
26	B4	1.0118	0.000324837	0.202	39.8197	3.43142	29.8568	29.5275	0.042138
27	C4	0.920562	1.32199e-05	0.283879	39.2808	2.4417	27.6509	27.6165	0.0221847
28	D4	0.962711	0.000172601	0.206368	41.8008	3.35879	26.5055	26.3888	0.018237
29	E4	0.959517	3.83965e-05	0.249502	40.5855	2.77812	27.5714	27.5725	0.0171898
30	F4	0.946696	0.000151639	0.210393	41.5369	3.29454	26.3118	26.1742	0.0280482
31	G4	1.04909	0.000187257	0.205936	41.9101	3.36585	28.7697	28.6029	0.0205109
AVE	JME3_P5_T9	0.975062	0.000147992	0.226346	40.8223	3.11174	27.7777	27.6471	0.0247181
STD		0.0428154	0.000102964	0.0303017	1.00737	0.370015	1.23376	1.16966	0.00853758
42	B6	0.797953	0.0016846	0.213744	28.8121	3.24289	32.3139	32.1514	0.0150202
43	C6	0.757133	0.00106304	0.231016	28.4266	3.00042	30.9553	30.8447	0.0183194
44	D6	0.749839	0.000850966	0.239789	28.2753	2.89066	30.7714	30.681	0.0166003
45	E6	0.758277	0.0016842	0.202331	30.1858	3.4258	29.6655	29.471	0.0231115
46	F6	0.795599	0.00098664	0.228097	29.3354	3.03883	31.8056	31.6746	0.0210947
47	G6	0.849648	0.00103103	0.224144	29.9497	3.09241	33.4445	33.32	0.0149234
AVE	JME3_P10_T9	0.784742	0.00121675	0.223187	29.1641	3.11517	31.4927	31.3571	0.0181782
STD		0.0346076	0.000337209	0.0121523	0.724349	0.174509	1.20621	1.21529	0.00305288
58	B8	1.67308	0.0144685	0.345749	13.7145	2.00477	92.986	92.6086	0.0745045
59	C8	1.87835	0.0505407	0.228295	15.7169	3.03619	100.456	99.7073	0.0888142
60	D8	1.7971	0.0524832	0.241675	14.498	2.8681	98.2954	97.6583	0.0852715
61	E8	1.82042	0.0555522	0.273302	12.6545	2.53619	102.943	102.375	0.089532
62	F8	1.90509	0.0809104	0.257296	12.1088	2.69397	108.666	107.804	0.0920984
63	G8	1.74752	0.0342266	0.37094	10.5493	1.86862	102.605	102.212	0.0862433
AVE	JME3_P1_LB	1.8036	0.0480303	0.28621	13.207	2.50131	100.992	100.394	0.0860773
STD		0.0778816	0.0203337	0.0533295	1.67324	0.429303	4.77762	4.66732	0.00563152
74	B10	1.77615	0.0996139	0.344378	8.19792	2.01275	108.259	107.834	0.0902609
75	C10	1.84239	0.114183	0.267169	10.1698	2.59442	108.532	108.007	0.106106
76	D10	1.83192	0.127718	0.255491	10.1414	2.713	107.887	107.32	0.112219
77	E10	1.83	0.133129	0.273659	9.3007	2.53288	109.325	108.804	0.110244
78	F10	1.71504	0.0938033	0.350364	8.13368	1.97836	104.657	104.274	0.103125
79	G10	1.70829	0.123686	0.317351	8.03635	2.18416	104.281	103.883	0.10011
AVE	JME3_P5_LB	1.78397	0.115356	0.301402	8.99663	2.33593	107.157	106.687	0.103678
STD		0.0553342	0.0144442	0.0377447	0.920493	0.289574	1.95199	1.89818	0.00724586
90	B12	1.66878	0.10499	0.304254	8.87745	2.27818	100.504	100.152	0.0854181
91	C12	1.72115	0.156418	0.224187	10.2724	3.09182	100.894	100.494	0.0710817
92	D12	1.69314	0.12273	0.260158	9.79827	2.66433	100.284	99.811	0.0858718
93	E12	1.69219	0.181373	0.211842	10.0068	3.272	99.4591	99.0171	0.102648
94	F12	1.6597	0.121082	0.255547	9.94796	2.7124	98.0435	97.5801	0.0860008
95	G12	1.63824	0.0984644	0.32144	8.55431	2.15638	99.2284	98.8153	0.0989927
AVE	JME3_P10_LB	1.67887	0.130843	0.262905	9.57619	2.69585	99.7355	99.3116	0.0883355
STD		0.0267343	0.0291123	0.0393791	0.631147	0.399057	0.951303	0.97339	0.0102968
Note	T9 is made with TPA+NaOH recipe with minimal medium

### Sheet: J055&057_TPA
	sample	Passage	Sample	Colonies morphology	k	n0	r	t_mid	t_gen	auc_l	auc_e	sigma	note
10	B2	1	P1-1	Smaller	0.35498	0.000546825	0.222452	29.1035	3.11594	15.225	15.5578	0.0243051
18	B3		P1-2		0.360222	0.00102217	0.208556	28.1073	3.32355	15.8064	16.0228	0.0128205
26	B4		P1-3		0.359236	0.00275365	0.186615	26.0609	3.71432	16.4885	16.8409	0.0179183
34	B5		P1-4		0.319617	0.000144055	0.268355	28.7091	2.58295	13.836	14.2282	0.0170993
42	B6		P1-5		0.341808	0.00457893	0.256885	16.7363	2.69827	18.8717	18.9639	0.0341263
					P1-2		P1-4	P1-5			P1-5
50	B7		P1-6	Larger	0.362322	0.00400027	0.282987	15.8843	2.44939	20.3177	20.4056	0.0640235			weird growth
58	B8		P1-7		0	0	0	0	0	0	0	0	cannot fit data		no growth
66	B9		P1-8		0	0	0	0	0	0	0	0	cannot fit data
74	B10		P1-9		0	0	0	0	0	0	0	0	cannot fit data
82	B11		P1-10		0	0	0	0	0	0	0	0	cannot fit data
					P1-6		P1-6				P1-6
11	C2	5	P5-1	Smaller	0.32302	7.48548e-09	0.338152	51.9892	2.04981	6.46498	7.49676	0.0231136
19	C3		P5-2		0.361417	1.18176e-06	0.244481	51.6637	2.83518	7.3601	8.30468	0.0199003
27	C4		P5-3		0.348456	3.0216e-05	0.188992	49.4877	3.66759	7.87037	8.81526	0.0218098
35	C5		P5-4		0.339049	1.40396e-07	0.281635	52.1852	2.46115	6.72273	8.42951	0.0326749					0		0
43	C6		P5-5		0.400038	0.0107465	0.299122	12.001	2.31727	23.9655	24.019	0.0322508
					P5-5		P5-1	P5-5			P5-5
51	C7		P5-6	Larger	0	0	0	0	0	0	0	0	cannot fit data		no growth
59	C8		P5-7		6.33559e-08	0.00412195	0.000148743	-0.103336	4660.02	0.00279129	0.00159959	0.000101383	questionable fit (k < n0)
67	C9		P5-8		0	0	0	0	0	0	0	0	cannot fit data
75	C10		P5-9		0	0	0	0	0	0	0	0	cannot fit data
83	C11		P5-10		0	0	0	0	0	0	0	0	cannot fit data
					P5-7		P5-7				P5-7
12	D2	10	P10-1	Smaller	0.31516	3.42837e-06	0.405088	28.213	1.7111	13.7999	14.3478	0.0312605
20	D3		P10-2		0.296259	7.10265e-05	0.291376	28.6081	2.37888	12.855	13.2129	0.0187689
28	D4		P10-3		0.347245	1.87281e-05	0.236324	41.5857	2.93304	10.5622	10.9353	0.0108866
36	D5		P10-4		0.329008	4.77857e-05	0.223788	39.488	3.09733	10.6975	11.2216	0.0141454
44	D6		P10-5		0.478502	2.80881e-07	0.307205	46.7058	2.2563	12.104	12.8271	0.0187888
					P10-5		P10-1	P10-1			P10-1
52	D7		P10-6	Larger	0.393511	3.40284e-05	0.262153	35.6875	2.64406	14.2893	15.4664	0.0307957
60	D8		P10-7		0.495788	4.26958e-05	0.248038	37.735	2.79452	16.9884	17.617	0.0180274
68	D9		P10-8		0.497072	0.000625057	0.215055	31.0497	3.22312	20.3527	20.6376	0.0147218
76	D10		P10-9		0.305452	0.000632479	0.243876	25.3319	2.84221	14.2523	14.5554	0.0143016
84	D11		P10-10		0.303798	2.39383e-05	0.297805	31.7273	2.32752	12.2347	12.46	0.0130383
					P10-8		P10-10	P10-9			P10-8

### Sheet: J055&057_Na2TP
	sample	Passage	Sample	Colonies morphology	k	n0	r	t_mid	t_gen	auc_l	auc_e	sigma	note
10	B2	1	P1-1	Smaller	0.463984	0.00578639	0.163725	26.702	4.2336	20.7518	20.91	0.0221765
18	B3		P1-2		0.451099	0.00665976	0.168608	24.9142	4.111	20.9761	21.1605	0.0212525
26	B4		P1-3		0.487591	0.0053653	0.164926	27.2756	4.20277	21.5327	21.7581	0.0242157
34	B5		P1-4		0.474872	0.0101763	0.166838	22.9043	4.15461	23.0159	23.1506	0.0183938
42	B6		P1-5		0.461203	0.00564265	0.148354	29.5994	4.67227	19.2926	19.546	0.0215853
					P1-3		P1-2	P1-4			P1-4
50	B7		P1-6	Larger	0.438713	0.0053983	0.156294	28.0584	4.43488	19.0268	19.2505	0.0189766
58	B8		P1-7		0.411911	0.00211797	0.150069	35.0851	4.61885	14.9971	15.3171	0.0211363
66	B9		P1-8		0	0	0	0	0	0	0	0	cannot fit data
74	B10		P1-9		0	0	0	0	0	0	0	0	cannot fit data
82	B11		P1-10		0.000476039	1.06207e-06	0.441615	13.8198	1.56957	0.0274556	0.0278622	0.000536275	cannot fit data
11	C2	5	P5-1	Smaller	0.447123	0.00598355	0.195945	21.9467	3.53746	22.1258	22.2982	0.0193518
19	C3		P5-2		0.465825	0.00257789	0.178017	29.1618	3.89372	19.7091	20.0506	0.0185704
27	C4		P5-3		0.423917	0.00395815	0.200482	23.2658	3.4574	20.4276	20.67	0.0269139
35	C5		P5-4		0.452494	0.000999929	0.174969	34.9355	3.96153	16.5438	17.0323	0.0242424
43	C6		P5-5		0.434469	0.00328495	0.194954	25.017	3.55543	20.1787	20.4108	0.0211229
					P5-2		P5-3	P5-1			P5-1
51	C7		P5-6	Larger	0.455417	0.0173483	0.19855	16.2623	3.49105	25.0672	25.129	0.0172789
59	C8		P5-7		0.502888	0.0143031	0.199805	17.6724	3.46912	26.9967	27.0692	0.0158643
67	C9		P5-8		0.475252	0.00768352	0.211103	19.4619	3.28346	24.6945	24.8371	0.022275
75	C10		P5-9		0	0	0	0	0	0	0	0	cannot fit data
83	C11		P5-10		0.386832	0.00951335	0.232082	15.8581	2.98664	21.4826	21.5731	0.0264203
					P5-7		P5-10	P5-9			P5-7
12	D2	10	P10-1	Smaller	0.506529	0.0280713	0.15783	17.9676	4.39173	26.9334	26.9203	0.0168777
20	D3		P10-2		0.468333	0.0110811	0.111077	33.4901	6.24022	17.7617	18.5738	0.0465446
28	D4		P10-3		0.479148	0.000824903	0.180897	35.1735	3.83172	17.4049	17.6724	0.0139737
36	D5		P10-4		0.430994	0.00152194	0.195833	28.8132	3.53949	18.3905	18.7113	0.0233415
44	D6		P10-5		0.449119	0.00247856	0.204358	25.4165	3.39183	20.685	20.9035	0.0189439
					P10-1		P10-5	P10-1			P10-1
52	D7		P10-6	Larger	0.469931	0.0526093	0.108495	19.0881	6.38875	24.1304	24.4614	0.0498221
60	D8		P10-7		0.506944	0.0160629	0.171496	19.9403	4.04176	26.0431	26.2164	0.0159474
68	D9		P10-8		0.43335	0.00648145	0.207712	20.1602	3.33705	22.2167	22.3602	0.0216398
76	D10		P10-9		0.463022	0.00093651	0.183151	33.8591	3.78456	17.426	17.8185	0.0198267
84	D11		P10-10		0.416586	0.00357212	0.230587	20.601	3.00602	21.1883	21.3599	0.0253569
					P10-7		P10-10	P10-6			P10-7

### Sheet: J097_Na2TP
	sample	k	n0	r	t_mid	t_gen	auc_l	auc_e	sigma	note
10	B2	0.426907	0.0022645	0.283091	18.4883	2.44849	22.8365	22.8834	0.0236452	plaTL097-1_BR1
18	B3	0.489503	0.00443904	0.210407	22.3084	3.29431	24.3031	24.2798	0.0181253	plaTL097-1_BR2
26	B4	0.491871	0.00658357	0.159852	26.9009	4.33618	22.1438	22.0586	0.0112492	plaTL097-1_BR3
34	B5	0.415128	0.00281714	0.231962	21.4951	2.98819	20.9538	20.9611	0.0237826	plaTL097-1_BR4
42	B6	0.462546	0.00527621	0.195826	22.7859	3.53961	22.7368	22.6821	0.0216739	plaTL097-1_BR5
50	B7	0.445878	0.00250521	0.178053	29.0703	3.89293	19.1285	19.1374	0.00465025	plaTL097-1_BR6
58	B8	0.466021	0.00443905	0.223579	20.7722	3.10023	23.8533	23.8873	0.0274633	plaTL097-1_BR7
66	B9	0.438966	0.00196401	0.191208	28.2675	3.6251	19.1873	19.2462	0.00904429	plaTL097-1_BR8
74	B10	0.466532	0.00319204	0.247776	20.0899	2.79747	24.2048	24.2403	0.0282987	plaTL097-1_BR9
82	B11	0.440753	0.000650424	0.243802	26.7312	2.84307	19.9497	20.1709	0.0730552	plaTL097-1_BR10, C11 is more accurate
83	C11	0.521345	0.00258461	0.172889	30.6662	4.00919	21.5366	21.6098	0.0146754
12	D2	0.387169	0.00065898	0.274511	23.2202	2.52502	18.8836	19.0199	0.0382042	plaTL097-2_BR1
20	D3	0.456755	0.000929996	0.296669	20.8808	2.33643	23.3458	23.4535	0.0261438	plaTL097-2_BR2
28	D4	0.445331	0.00167643	0.206753	26.9808	3.35253	20.0405	20.117	0.0108862	plaTL097-2_BR3
36	D5	0.566633	0.00809507	0.171958	24.6227	4.03092	26.7991	26.7487	0.0180184	plaTL097-2_BR4
44	D6	0.418784	0.00208238	0.224	23.6556	3.09441	20.2366	20.2556	0.0185502	plaTL097-2_BR5
52	D7	0.51411	0.00371479	0.212019	23.219	3.26927	25.0613	25	0.0110959	plaTL097-2_BR6
60	D8	0.540263	0.00525779	0.208724	22.1467	3.32087	26.9087	26.8693	0.0147147	plaTL097-2_BR7
68	D9	0.524034	0.00269335	0.235963	22.3154	2.93752	26.025	26.0543	0.0141984	plaTL097-2_BR8
76	D10	0.428642	0.00376124	0.233261	20.2651	2.97155	22.1596	22.1371	0.016885	plaTL097-2_BR9
84	D11	0.428227	0.00249992	0.206775	24.8461	3.35218	20.1806	20.2515	0.0221564	plaTL097-2_BR10
Trying to decide the isolates for plasmidsaurous.
get the average for each samples					Assign scores to k, n0, and r, from 1-20, highest the best
sample	k	n0	r	t_mid	note	k_score	r_score	t_mid_score	sum
B10	0.466532	0.00319204	0.247776	20.0899	plaTL097-1_BR9	13	17	19	49
D9	0.524034	0.00269335	0.235963	22.3154	plaTL097-2_BR8	18	16	12	46
D3	0.456755	0.000929996	0.296669	20.8808	plaTL097-2_BR2	10	20	16	46
B2	0.426907	0.0022645	0.283091	18.4883	plaTL097-1_BR1	4	19	20	43
D8	0.540263	0.00525779	0.208724	22.1467	plaTL097-2_BR7	19	9	14	42
B8	0.466021	0.00443905	0.223579	20.7722	plaTL097-1_BR7	12	12	17	41
D10	0.428642	0.00376124	0.233261	20.2651	plaTL097-2_BR9	6	15	18	39
D7	0.51411	0.00371479	0.212019	23.219	plaTL097-2_BR6	16	11	10	37
B3	0.489503	0.00443904	0.210407	22.3084	plaTL097-1_BR2	14	10	13	37
B5	0.415128	0.00281714	0.231962	21.4951	plaTL097-1_BR4	2	14	15	31
D5	0.566633	0.00809507	0.171958	24.6227	plaTL097-2_BR4	20	2	7	29
D2	0.387169	0.00065898	0.274511	23.2202	plaTL097-2_BR1	1	18	9	28
B6	0.462546	0.00527621	0.195826	22.7859	plaTL097-1_BR5	11	6	11	28
D6	0.418784	0.00208238	0.224	23.6556	plaTL097-2_BR5	3	13	8	24
C11	0.521345	0.00258461	0.172889	30.6662	plaTL097-1_BR10, C11 is more accurate	17	3	1	21
B4	0.491871	0.00658357	0.159852	26.9009	plaTL097-1_BR3	15	1	5	21
D4	0.445331	0.00167643	0.206753	26.9808	plaTL097-2_BR3	8	7	4	19
D11	0.428227	0.00249992	0.206775	24.8461	plaTL097-2_BR10	5	8	6	19
B7	0.445878	0.00250521	0.178053	29.0703	plaTL097-1_BR6	9	4	2	15
B9	0.438966	0.00196401	0.191208	28.2675	plaTL097-1_BR8	7	5	3	15
