## Supplementary File 5 for "Construction of a Heterologous Pathway in *Escherichia coli* for Terephthalate Assimilation"

### Sheet: RBS library Summary
Library	Chassis	Plasmid backbone	Purpose	Library size in NEB10beta	transform into working chassis	Library size in working chassis	Screening volume (mL)	Sequencing result
									total operon				tpaK							tphA2I							tphA3II							tphBI							tphA1I
								ccs	primers	filtered	denoised	unique	primers	filtered	denoised	unique	Most frequent RBS	frequency	tIR	primers	filtered	denoised	unique	Most frequent RBS	frequency	tIR	primers	filtered	denoised	unique	Most frequent RBS	frequency	tIR	primers	filtered	denoised	unique	Most frequent RBS	frequency	tIR	primers	filtered	denoised	unique	Most frequent RBS	frequency	tIR
plaTL097	E. coli JME3	pEU28	Consolidate TPA pathway essential genes on same backbone which works good for PET hydrolysis enzymes	12800	J097-1	414000 (32-fold library coverage)	100	238	30	12	1	1	36	32	32	18	UCGGGAGGUGUUCGC	5	1714.69	34	29	29	23	UAAGGAGGUCAGUAGGA	3	6140.91	44	40	40	31	GAGGAGGAGUAAAGU	6	8972.25 (original from plaTL057)	47	44	44	33	UAAGGAGGAAAUUAA	6	5042.48 (original from plaTL057)	46	44	44	31	AAGGAAGGUUUUUUU	4	4129.19 (original from plaTL057)
																	AUACGAGGUGUUCGC	4	25.0548					UAAGGAGGUCCGUAGUG	3	333.076					GAGCGGGAGGUACGC	3	765.473					GAAGGAGGGCUUAAU	3	56.1961					AAGGAGGUAAUCGCC	4	3855.46
																	UUGGGAGGUGUCCGC	4	498.034																										AAGGAGGUUAUCGCC	3	3153.04
					J097-2		100	320	10	3	1	1	21	20	20	11	UUGGGAGGUGUCCGC	5	498.034	22	18	18	15	AAAGGAGGUCAGUAGUA	3	4939.39	23	22	22	21	GAGUUGGAGGUACAC	2	860.493	25	25	25	21	UAAGGAGGAAAUUAA	3	5042.48 (original from plaTL057)	21	21	21	16	AAGGAGGUUAUCACC	4	12610.2
																	UCGGGAGGUGUUCGC	3	1714.69					UAAGGAGGUCCGUAGUA	2	722.306												UAAGGAGGGCUUAGU	2	164.754					AAGGAAGGUUUUUUU	2	4129.19 (original from plaTL057)
																																						UAAGGAGGUGCUAGU	2	1044.61					AAGGAGGUGAUCACC	2	2813.59

### Sheet: J097-1
tpaK			tphA2I			tphA3II			tphBI			tphA1I
RBS sequence 5' To 3'	Frequency	TIR	RBS sequence 5' To 3'	Frequency	TIR	RBS sequence 5' To 3'	Frequency	TIR	RBS sequence 5' To 3'	Frequency	TIR	RBS sequence 5' To 3'	Frequency	TIR
UCGGGAGGUGUUCGC	5	1714.69	UAAGGAGGUCAGUAGGA	3	6140.91	GAGGAGGAGUAAAGU	6	8972.25	UAAGGAGGAAAUUAA	6	5042.48	AAGGAAGGUUUUUUU	4	4129.19
AUACGAGGUGUUCGC	4	25.0548	UAAGGAGGUCCGUAGUG	3	333.076	GAGCGGGAGGUACGC	3	765.473	GAAGGAGGGCUUAAU	3	56.1961	AAGGAGGUAAUCGCC	4	3855.46
UUGGGAGGUGUCCGC	4	498.034	AAAGGAGGUCAGUAGUA	2	4939.39	GGGCUGGAGGUACAC	2	49.8351	UAAGGAGGGGUUAGU	2	1013.35	AAGGAGGUUAUCGCC	3	3153.04
AUACGAUGUUUCCGC	2	4.54098	UGAGGAGGUCAGUAGUG	2	544.45	GGGUAGGAGGUACUC	2	412.308	UAAGGAGGUCCUAAU	2	348.22	AAGGACGUAAUCACC	2	1910.61
UCGGGAGGUGUCCGC	2	355.361	AAAGGAGGUCAGUAGGA	1	4077.29	GAGCAGGAGAUACGC	1	224.05	UAAGGAGGUGCUAGU	2	1044.61	AAGGACGUUAUCGCC	2	495.932
UUACGAGGUGUUCGC	2	38.7685	AAAGGAGGUCAGUAGUG	1	1937.01	GAGCCGGAGAUACGC	1	16.9219	UAAGGCGGUGUUAGU	2	61.1138	AAGGAUGUUAUCACC	2	1780.35
UUAGGAGGUGUCCGC	2	363.448	AAAGGAGGUCCGCAGUG	1	32.9846	GAGCGGGAGAUACGC	1	130.558	GAAGGAGGGCCUAGA	1	18.4055	AAGGAUGUUAUCGCC	2	557.492
ACAGGAGGUGUCCGC	1	333.662	AGAGGAGGACAGUAGUG	1	63.6284	GAGCGGGAGGUACUC	1	935.286	GAAGGAGGUGCUAAA	1	668.112	GAGGAGGUUAUCGCC	2	843.443
ACGGGAGGUGUCCGC	1	245.696	UAAGGAGGACAGUAGUG	1	869.416	GAGCUGGAGGUACAC	1	496.931	GAAGGAGGUGCUAGA	1	560.562	AAGCACGUGAUCGCC	1	11.6077
AUACGAGGUUUCCGC	1	51.1307	UAAGGAGGUCAGCAGUG	1	926.792	GAGCUGGAGGUACGC	1	174.923	GAAGGAGGUGUUAAU	1	1603.69	AAGCAGGUAAUCACC	1	561.749
AUAGGAGGUGUUCGC	1	994.691	UAAGGAGGUCAGUAGUA	1	8140.01	GAGCUGGAGGUACUC	1	252.452	GAAGGAGGUGUUAGA	1	1792.16	AAGCAUGUGAUCGCC	1	16.3414
AUGCGAUGUGUCCGC	1	1.02281	UAAGGAGGUCCGCAGUG	1	78.2671	GAGGAGGAAGUAAAG	1	No MaUch	GAAGGCGGGCCUAAU	1	0.475844	AAGGACGUGAUCGCC	1	164.422
UCGGGAUGUUUUCGC	1	590.71	UAAGGAGGUCCGUAGUA	1	722.306	GAGUAGGAGAUACGC	1	224.05	GAAGGCGGGCUUAGU	1	0.780133	AAGGAGGUAAUCACC	1	13966
UUGCGAGGUUUUCGC	1	281.111	UGAGGAGGACAGUAGGG	1	172.323	GAGUCGGAGGUACGC	1	422.603	GAAGGCGGGGCUAGA	1	3.66616	AAGGAGGUGAUCACC	1	2813.59
UUGCGAUGUGUUCGC	1	11.5016	UGAGGAGGACAGUAGUG	1	101.15	GAGUGGGAGGUACAC	1	3765.57	UAAGGAGGGCCUAAU	1	91.4875	AAGGAGGUGAUCGCC	1	703.506
UUGGGAUGUUUUCGC	1	612.365	UGAGGAGGUCAAUAGGG	1	No MaUch	GAGUUGGAGGUACUC	1	661.373	UAAGGAGGGCCUAGU	1	55.515	AAGGAGGUUAUCACC	1	12610.2
			UGAGGAGGUCAGCAGUA	1	277.441	GGGCAGGAGGUACGC	1	342.035	UAAGGAGGGCUUAGU	1	164.754	AAGGAUGUAAUCGCC	1	539.452
			UGAGGAGGUCCGUAGGG	1	63.3969	GGGCCGGAGGUACAC	1	19.2811	UAAGGAGGGGUUAAA	1	793.615	GAGCAGGUAAUCACC	1	90.3665
						GGGCCGGAGGUACGC	1	13.6958	UAAGGAGGGGUUAAU	1	1013.35	GAGGAGGUGAUCGCC	1	153.689
						GGGCUGGAGGUACCC	1	45.5045	UAAGGAGGUCUUAAA	1	2178.34	GAGGAGGUUAUCACC	1	3373.25
						GGGCUGGAGGUACGC	1	35.3991	UAAGGAGGUGCUAAA	1	1006.26	GAGGAUGUGAUCACC	1	126.078
						GGGCUGGAGGUACUC	1	25.3174	UAAGGAGGUGCUAGA	1	1006.26	GAGGAUGUUAUCGCC	1	220.601
						GGGUAGGAAGGAACC	1	No MaUch	UAAGGAGGUGUUAAU	1	3822.46
						GGGUAGGAGGUACAC	1	811.593	UAAGGAGGUGUUAGA	1	3715.45
						GGGUCGGAGGUACUC	1	30.311	UAAGGCGGGGCUAGA	1	17.713
						GGGUGGGAGGUACGC	1	389.719	UAAGGCGGGGUUAGA	1	73.2031
									UAAGGCGGUGUUAAU	1	61.1138
J097-1-9
AUACGAGGUUUCCGC		51.1307	UGAGGAGGACAGUAGUG		101.15	GGGCAGGAGAUACGC		36.6968	UAAGGCGGUCUUAAU		23.6831	AAGGAGGUUAUCACC		12610.2

### Sheet: J097-2
tpaK			tphA2I			tphA3II			tphBI			tphA1I
RBS sequence 5' To 3'	Frequency	TIR	RBS sequence 5' To 3'	Frequency	TIR	RBS sequence 5' To 3'	Frequency	TIR	RBS sequence 5' To 3'	Frequency	TIR	RBS sequence 5' To 3'	Frequency	TIR
UUGGGAGGUGUCCGC	5	498.034	AAAGGAGGUCAGUAGUA	3	4939.39	GAGUUGGAGGUACAC	2	860.493	UAAGGAGGAAAUUAA	3	5042.48	AAGGAGGUUAUCACC	4	12610.2
UCGGGAGGUGUUCGC	3	1714.69	UAAGGAGGUCCGUAGUA	2	722.306	GAGCUGGAGAUACUC	1	30.723	UAAGGAGGGCUUAGU	2	164.754	AAGGAAGGUUUUUUU	2	4129.19
UCAGGAGGUGUCCGC	2	691.733	AAAGGAGGACAGUAGUG	1	381.549	GAGCUGGAGGUACGC	1	174.923	UAAGGAGGUGCUAGU	2	1044.61	AAGGAGGUGAUCACC	2	2813.59
UUAGGAUGUUUUCGC	2	604.153	AAAGGAGGUCAGUAGGA	1	4077.29	GAGGAGGAGUAAAGU	1	8972.25	GAAGGAGGUCCUAGA	1	80.9064	AAGCAUGUAAUCACC	1	393.672
UUGCGAGGUUUUCGC	2	281.111	UAAGGAGGACAGUAGGA	1	1125.59	GAGUAGGAGAUACUC	1	500.341	GAAGGAGGUCCUAGU	1	50.5085	AAGGAAGGUUACUUU	1	No MaUch
ACAGGAGGUGUCCGC	1	333.662	UAAGGAGGACAGUAGUA	1	1963.35	GAGUCGGAGAUACUC	1	36.7828	GAAGGAGGUGCUAAA	1	668.112	AAGGACGUAAUCACC	1	1910.61
AUACGAGGUGUUCGC	1	25.0548	UAAGGAGGUCAGCAGGA	1	3288.1	GAGUGGGAGAUACCC	1	302.627	GAAGGCGGGCCUAAU	1	0.475844	AAGGACGUUAUCGCC	1	495.932
UCACGAGGUGUUCGC	1	78.5847	UAAGGAGGUCAGCAGUA	1	2009.83	GAGUUGGAGGUACUC	1	661.373	GAAGGCGGUCUUAGU	1	2.97443	AAGGAGGUAAUCGCC	1	3855.46
UCGGGAGGUGUCCGC	1	355.361	UAAGGAGGUCAGUAGUA	1	8140.01	GGGCAGGAGAUACGC	1	36.6968	GAAGGCGGUGCUAGU	1	7.73616	AAGGAGGUGAUCGCC	1	703.506
UUACGAGGUGUUCGC	1	38.7685	UAAGGAGGUCAGUAGUG	1	3670.06	GGGCUGGAGGUACGC	1	35.3991	UAAGGAGGGCCUAAU	1	91.4875	AAGGAGGUUAUCGCC	1	3153.04
			UGAGGAGGUCAGCAGUA	1	277.441	GGGUAGGAGGUACGC	1	576.493	UAAGGAGGGCUUAAA	1	995.497	AAGGAUGUAAUCGCC	1	539.452
			UGAGGAGGUCCGUAGGA	1	213.692	GGGUCGGAGGUACAC	1	59.6646	UAAGGAGGUGCUAAA	1	1006.26	GAGGAGGUUAUCGCC	1	843.443
						GGGUCGGAGGUACGC	1	42.3812	UAAGGAGGUGUUAAU	1	3822.46
						GGGUGGGAGAUACAC	1	67.9826	UAAGGAGGUGUUAGU	1	2319.48
						GGGUGGGAGGUACCC	1	500.973	UAAGGAGUGGCUAAU	1	No Match
						GGGUUGGAGGUACGC	1	92.7383	UAAGGCGGGCUUAAA	1	22.7748
									UAAGGCGGGCUUAGU	1	3.76922
									UAAGGCGGGGCUAAU	1	18.2233
									UAAGGCGGUGUUAAA	1	58.8704
J097-2-2
UUGCGAGGUUUUCGC		281.111	AAAGGAGGUCAGUAGUA		4939.39	GGGCUGGAGAUACAC		6.17501	GAAGGAGGGGCUAAA		259.657	AAGGAUGUGAUCACC		657.583

### Sheet: Isolates
	tpaK		tphA2I		tphA3II		tphBI		tphA1I
J097-1-9	AUACGAGGUUUCCGC	51.1307	UGAGGAGGACAGUAGUG	101.15	GGGCAGGAGAUACGC	36.6968	UAAGGCGGUCUUAAU	23.6831	AAGGAGGUUAUCACC	12610.2
J097-2-2	UUGCGAGGUUUUCGC	281.111	AAAGGAGGUCAGUAGUA	4939.39	GGGCUGGAGAUACAC	6.17501	GAAGGAGGGGCUAAA	259.657	AAGGAUGUGAUCACC	657.583
J097-1-1	UCAGGAUGUUUUCGC	612.365	AAAGGAGGUCAGUAGGA	4077.29	GAGUUGGAGGUACGC	174.923	UAAGGAGUGGCUAAU	no match	AAGGAGGUAAUCGCC	3855.46
J097-2-7	UUAGGAUGUUUUCGC	604.153	UAAGGAGGUCAGUAGUG	3670.07	GAGCGGGAGGUACAC	1841.03	GAAGGCGGGGUUAGA	15.1512	AAGGACGUAAUCACC	1910.61
